# p63 regulates stem cell maintenance and age-associated functional decline in human airway basal cells

**DOI:** 10.64898/2026.07.22.740085

**Authors:** Andrew S. Farr, Jessica C. Orr, Buthainah M. Ahmed, Léa Hascher, Tony Brooks, Robert E. Hynds

**Author notes:** **Correspondence:** Robert E. Hynds.

## Abstract

Age is a principal risk factor for chronic respiratory diseases. During aging, the airway epithelium undergoes structural and functional changes, including a reduced regenerative capacity. Basal cells act as stem/progenitor cells within the airway epithelium and are known to acquire age-dependent intrinsic defects, such as genomic mutations, transcriptomic changes and declining stem cell potential. However, the molecular mechanisms bridging transcriptomic change and stem cell function are unknown. Here we show that the transcription factor p63, a key regulator of epithelial cell identity, controls airway basal cell progenitor function *in vitro* and declines in expression with aging. We found impaired *in vitro* 2D colony and 3D organoid formation potential, as well as reduced culture longevity in primary human nasal basal cells isolated from older adults (>70 years) compared to those from pediatric (<10 years) donors. p63 protein expression was lower in basal cells from older adults and p63-regulated genes were enriched among genes whose expression changed with aging. Overexpression of p63 in older adult basal cells partially rescued progenitor cell functions, while gene knockdown in pediatric cells caused functional deficits. Integrative transcriptomic analyses revealed the network of p63-regulated genes in basal cells and demonstrated similarities in pathway engagement between *TP63*-knockdown cells and aged epithelium. Thus, while exogenous p63 expression alone could not rejuvenate older adult epithelial cells, p63 has an influential role in declining epithelial stem cell function during airway aging. Defining the upstream mechanisms controlling p63 decline during epithelial aging may reveal novel targets to promote healthy aging and reduce the burden of chronic lung disease.
