## Supplementary Table for "p63 regulates stem cell maintenance and age-associated functional decline in human airway basal cells"

### Sheet: 1. Donor Information
Paper ID	Lab ID	Tissue	Age at Collection (Years/Months)	Sex	REC number
OA1	N038	Nasal	81y	F	24/NW/0168
OA2	N039	Nasal	81y	F	24/NW/0168
P7	N041	Nasal	03y02m	F	24/NW/0168
OA3	N042	Nasal	80y	F	24/NW/0168
OA4	N045	Nasal	84y	F	24/NW/0168
OA7	N046	Nasal	76y	F	24/NW/0168
OA5	N049	Nasal	85y	F	24/NW/0168
P8	N050	Nasal	03y01m	F	24/NW/0168
P11	N051	Nasal	05y08m	M	24/NW/0168
P12	N052	Nasal	05y09m	M	24/NW/0168
P9	N053	Nasal	05y06m	F	24/NW/0168
P10	N054	Nasal	09y02m	F	24/NW/0168
P13	N055	Nasal	02y02m	F	24/NW/0168
OA8	N056	Nasal	70y	F	24/NW/0168
OA6	N057	Nasal	76y	F	24/NW/0168
P1	N066N	Nasal	07y04m	M	24/NW/0168
P2	N068N	Nasal	06y05m	M	24/NW/0168
P3	N069N	Nasal	03y01m	M	24/NW/0168
P4	N070N	Nasal	01y07m	M	24/NW/0168
P5	N071N	Nasal	04y08m	M	24/NW/0168
P6	N073N	Nasal	07y10m	F	24/NW/0168

### Sheet: 2. IF Antibodies
Antibody	Catalogue number (Supplier)	Clone	Type	Dilution Factor
TP63	ab124762 (Abcam)	Rabbit	Primary	300
KRT5	Ab52635 (Abcam, discontinued)	Chicken	Primary	500
KRT5	GTX17130 (GeneTex)	Mouse	Primary	500
MUC5AC	M5293 (Sigma-Aldrich)	Mouse IgG1	Primary	500
ACT	T6793 (Sigma-Aldrich)	Mouse IgG2b1	Primary	500
AlexaFluor 488	A21121 (Invitrogen)	Goat anti-mouse IgG1	Secondary	1000
AlexaFluor 488	A11008 (Invitrogen)	Goat anti-Rabbit IgG	Secondary	1000
AlexaFluor 488	A-32723 (Thermofisher)	Goat anti-Mouse IgG	Secondary	2000
AlexaFluor 555	A21437 (LifeTech)	Goat anti-Chicken IgG	Secondary	1000
AlexaFluor 555	A-31572 (Thermofisher)	Donkey anti-Rabbit IgG	Secondary	1000
AlexaFluor 555	A21127 (Invitrogen)	Goat anti-Mouse IgG1	Secondary	1000
AlexaFluor 647	A21242 (Invitrogen)	Goat anti-mouse IgG2b	Secondary	1000

### Sheet: 3. Lentiviral Vectors
Lab ID	Full Name	Effect	Selection	Source	Antisense/Sequence (GenBank ID)
TP63 shRNA (Clone 3)	pGIPZ_V3LHS_397885	Knockdown	turboGFP	UCL CI Genomics TTP	AAGGTACCAGCACACTCTG
ΔNp63α-mCherry	VB240430-1220scb	Overexpression	mCherry	Vector Builder	NM_001114980
Tet-On	VB010000-9369xhm	Dox-Inducibility	Hygromycin B	Vector Builder	-
TP63 shRNA empty vector	pGIPZ	Control	turboGFP	UCL CI Genomics TTP	-
VSV-G Envelope	pMD2.G	Lentivirus	-	Addgene	-
Packaging	pCMV-dR8.74	Lentivirus	-	Addgene	-

### Sheet: 4. qPCR Primers
Gene	Forward Primer Sequence	Reverse Primer Sequence
ΔNp63	5’ ATCCTGGAGCCAGAAGAAAGG 3’	5’ TGCGCGTGGTCTGTGTTATAG 3’
TAp63	5’ TCCACCATGTCCCAGAGCAC 3’	5’ ACTGTATCCGCATGCAGGACT 3’
P63-α	5’ GATGGGCACCCACATGCCAAT 3’	5’ CAGCCCAACCTCGCTAAGAAAC 3’
P63-β	5’ GATGGGCACCCACATGCCAAT 3’	5’ TTTCAGACTTGCCAGATCCTGAC 3’
P63-ϒ	5’ CAGCAGCACCAGCACTTACTTC 3’	5’ CTATGGGTACACTGATCGGTTTG 3’
P63-δ	5’ CAGCAGCACCAGCACTTACTTC 3’	5’ ATTTTCAGACTTGCCAGATCTGTTG 3’
P63-ε	5’ CAGCAGCACCAGCACTTACTTC 3’	5’ AAGGTTGCAACTGAAAGAGGG 3’
GAPDH	5’ TCTCCTCTGACTTCAACAGCGAC 3’	5’ CCCTGTTGCTGTAGCCAAATTC 3’
RPS13	5’ TCGGCTTTACCCTATCGACGCAG 3’	5’ ACGTACTTGTGCAACACCATGTGA 3’

### Sheet: 5. Western Blot Antibodies
Target	Catalogue Number (Supplier)	Clone	Type	Dilution Factor
Pan-TP63 (D9L7L)	39692S (Cell Signaling)	Rabbit	Primary	1667
α-tubulin HRP-conjugated	9099S (Cell Signaling)	Rabbit	Primary	1667
Rabbit IgG HRP-conjugated	7074P2 (Cell Signaling)	Goat	Secondary	1667
